# Genomic epidemiology of *Corynebacterium diphtheriae* in New Caledonia

**DOI:** 10.1101/2022.10.23.512725

**Authors:** Eve Tessier, Melanie Hennart, Edgar Badell, Virginie Passet, Julie Toubiana, Antoine Biron, Ann-Claire Gourinat, Audrey Merlet, Julien Colot, Sylvain Brisse

**Author notes:** **Correspondence: Sylvain Brisse:** Institut Pasteur, Biodiversity and Epidemiology of Bacterial Pathogens, 28 rue du Docteur Roux, F-75724 Paris, France.

## Abstract

**Objectives:** An increasing number of isolations of *Corynebacterium diphtheriae* has been observed in recent years in the archipelago of New Caledonia. We aimed to analyze the clinical and microbiological features of samples with *C. diphtheriae*.

**Methods:** All *C. diphtheriae* isolates identified in New Caledonia from May 2015 to May 2019 were included. For each case, a retrospective consultation of the patient files was conducted. Antimicrobial susceptibility phenotypes, *tox* gene and diphtheria toxin expression, biovar and the genomic sequence were determined. Core genome multilocus sequence typing (cgMLST), 7-gene MLST and search of genes of interest were performed from genomic assemblies.

**Results:** 58 isolates were included, with a median age of patients of 28 years (range: 9 days to 78 years). Cutaneous origin accounted for 51 of 58 (87.9%) isolates, and *C. diphtheriae* was associated with *Staphylococcus aureus* and/or *Streptococcus pyogenes* in three quarters of cases. Half of cases came either from the main city Noumea (24%, 14/58) or from the sparsely populated island of Lifou (26%, 15/58). Six tox-positive isolates were identified, associated with recent travel to Vanuatu; 5 of these cases were linked and cgMLST confirmed recent transmission. Two cases of endocarditis in young female patients with a history of rheumatic fever involved tox-negative isolates. The 58 isolates were mostly susceptible to commonly used antibiotics. In particular, no isolate was resistant to the first-line molecules amoxicillin or erythromycin. Resistance to tetracycline was found in a genomic cluster of 17 (29%) isolates, 16 of which carried the *tetO* gene. There were 13 cgMLST sublineages, most of which were also observed in the neighboring country Australia.

**Conclusions:** Cutaneous infections may harbor non-toxigenic *C. diphtheriae* isolates, which circulate largely silently in non-specific wounds. The possible introduction of tox-positive strains from a neighboring island illustrates that diphtheria surveillance should be maintained in New Caledonia, and that immunization in neighboring islands must be improved. Genomic sequencing uncovers how genotypes circulate locally and across neighboring countries.
