## Supplementary material for "Genomic epidemiology of *Corynebacterium diphtheriae* in New Caledonia": Table 1

### Sheet: Sheet1
Table 1. Characteristics of the isolates.
Study ID	ID in BIGSdb	Isolate ID	Sex	Year	Province	Administrative district	Investigation group	Sample	Body location	Species	tox gene PCR	Elek	ST (MLST)	Sublineage (internal ID = SL alias)	Genomic cluster
68	973	FRC0723	M	2019	North	Canala		Wound	Lower limb	C. belfantii	Negative	NR	42	119 = SL226	500
86	1011	FRC0762	F	2019	NR	Vanuatu (not New Caledonia)	2	Throat	Throat	C. diphtheriae	Negative	NR	595	172 = SL595	514
27	497	FRC0485	F	2017	South	Mont Dore (travel from Vanuatu)		Wound	Lower limb	C. diphtheriae	Positive	Positive	380	192 = SL380	321
29	500	FRC0493	M	2017	Islands	Lifou	1	Wound	Lower limb	C. diphtheriae	Negative	NR	533	193 = SL533	322
48	868	FRC0599	F	2018	Islands	Maré		Wound	Lower limb	C. diphtheriae	Negative	NR	533	193 = SL533	322
70	975	FRC0725	F	2019	Islands	Lifou		Wound	Lower limb	C. diphtheriae	Negative	NR	533	193 = SL533	322
73	1001	FRC0751	M	2019	South	Dumbéa		Wound	Lower limb	C. diphtheriae	Negative	NR	533	193 = SL533	322
30	503	FRC0497	M	2017	Islands	Ouvéa		Wound	Lower limb	C. diphtheriae	Negative	NR	522	195 = SL522	324
60	962	FRC0713	M	2019	South	Dumbéa (travel from Vanuatu)	2	Wound	Upper limb	C. diphtheriae	Positive	Positive	120	227 = SL120	499
61	963	FRC0714	M	2019	South	Dumbéa (travel from Vanuatu)	2	Wound	Upper limb	C. diphtheriae	Positive	Positive	120	227 = SL120	499
63	964	FRC0715	M	2019	South	Dumbéa (travel from Vanuatu)	2	Wound	Upper limb	C. diphtheriae	Positive	Positive	120	227 = SL120	499
64	965	FRC0716	F	2019	South	Dumbéa	2	Throat	Throat	C. diphtheriae	Positive	Positive	120	227 = SL120	499
66	967	FRC0717	M	2019	South	Dumbéa	2	Wound	Lower limb	C. diphtheriae	Positive	Positive	120	227 = SL120	499
57	998	FRC0748	M	2018	South	Paita		Implantable chamber	Upper limb	C. diphtheriae	Negative	NR	687	42 = SL687	510
53	994	FRC0745	M	2018	South	Paita		Abscess	Lower limb	C. diphtheriae	Negative	NR	240	43 = SL228	232
17	434	FRC0322	M	2015	North	Poindimié		Abscess	Lower limb	C. diphtheriae	Negative	NR	228	43 = SL228	278
20	442	FRC0356	M	2015	South	Nouméa		Wound	Body trunk	C. diphtheriae	Negative	NR	228	43 = SL228	285
24	478	FRC0456	F	2016	South	Yaté		Wound	Lower limb	C. diphtheriae	Negative	NR	228	43 = SL228	307
25	484	FRC0469	M	2016	Islands	Maré		Wound	Lower limb	C. diphtheriae	Negative	NR	228	43 = SL228	312
31	515	FRC0513	F	2017	South	Mont Dore		Abscess	Lower limb	C. diphtheriae	Negative	NR	228	43 = SL228	312
41	861	FRC0577	F	2017	South	Nouméa		Wound	Lower limb	C. diphtheriae	Negative	NR	228	43 = SL228	312
46	1426	FRC0597	F	2018	North	Hienghene		Abscess	Lower limb	C. diphtheriae	Negative	NR	228	43 = SL228	312
47	1427	FRC0598	F	2018	South	Mont Dore		Abscess	Lower limb	C. diphtheriae	Negative	NR	228	43 = SL228	312
50	1428	FRC0601	F	2018	South	Paita		Wound	Upper limb	C. diphtheriae	Negative	NR	228	43 = SL228	312
51	870	FRC0602	F	2018	South	Paita		Wound	Face	C. diphtheriae	Negative	NR	228	43 = SL228	312
65	971	FRC0721	M	2019	South	Mont Dore		Abscess	Lower limb	C. diphtheriae	Negative	NR	228	43 = SL228	312
74	968	FRC0718	M	2019	South	Nouméa		Abscess	Upper limb	C. diphtheriae	Negative	NR	228	43 = SL228	312
36	527	FRC0533	M	2017	South	Nouméa		Wound	Upper limb	C. diphtheriae	Negative	NR	228	43 = SL228	342
40	1453	FRC0562	F	2017	North	Koné		Blood	Blood	C. diphtheriae	Negative	NR	228	43 = SL228	511
52	1429	FRC0603	F	2018	South	Nouméa		Wound	Body trunk	C. diphtheriae	Negative	NR	228	43 = SL228	511
58	999	FRC0749	F	2018	South	Nouméa		Wound	Lower limb	C. diphtheriae	Negative	NR	228	43 = SL228	511
82	1008	FRC0759	M	2019	North	Kaala Gomen		Abscess	Upper limb	C. diphtheriae	Negative	NR	228	43 = SL228	511
77	1004	FRC0754	M	2019	Islands	Lifou		Wound	Lower limb	C. diphtheriae	Negative	NR	228	43 = SL228	512
84	1009	FRC0760	M	2019	Islands	Maré		Wound	body trunk	C. diphtheriae	Negative	NR	228	43 = SL228	513
39	1454	FRC0563	F	2017	South	Saraméa		Abscess	Upper limb	C. diphtheriae	Negative	NR	228	43 = SL228	702
38	536	FRC0547	M	2017	South	Nouméa		Wound	Lower limb	C. diphtheriae	Negative	NR	524	45 = SL524	57
45	865	FRC0581	M	2018	Islands	Lifou		Abscess	Face	C. diphtheriae	Negative	NR	524	45 = SL524	57
44	863	FRC0579	F	2018	Islands	Lifou		Wound	Lower limb	C. diphtheriae	Negative	NR	605	48 = SL605	61
43	862	FRC0578	M	2018	North	Ponerihouen		Abscess	Lower limb	C. diphtheriae	Negative	NR	232	50 = SL232	122
69	974	FRC0724	M	2019	Islands	Lifou		Wound	Lower limb	C. diphtheriae	Negative	NR	232	50 = SL232	122
81	1075	FRC0758	M	2019	Islands	Ouvéa		Abscess	Lower limb	C. diphtheriae	Negative	NR	232	50 = SL232	122
37	528	FRC0534	M	2017	South	Nouméa		Abscess	Lower limb	C. diphtheriae	Negative	NR	86	56 = SL86	75
22	140	FRC0411	F	2016	Islands	Lifou		Wound	Body trunk	C. diphtheriae	Negative	NR	416	82 = SL416	108
28	499	FRC0492	F	2017	Islands	Lifou	1	Wound	Lower limb	C. diphtheriae	Negative	NR	416	82 = SL416	108
35	523	FRC0524	F	2017	Islands	Lifou		Wound	Lower limb	C. diphtheriae	Negative	NR	416	82 = SL416	108
42	864	FRC0580	F	2018	South	Nouméa		Wound	Lower limb	C. diphtheriae	Negative	NR	416	82 = SL416	108
49	869	FRC0600	F	2018	South	Nouméa		Blood	Blood	C. diphtheriae	Negative	NR	416	82 = SL416	108
54	996	FRC0746	M	2018	South	Dumbéa		Wound	Lower limb	C. diphtheriae	Negative	NR	416	82 = SL416	108
59	969	FRC0719	F	2019	South	Nouméa		Blood	Blood	C. diphtheriae	Negative	NR	416	82 = SL416	108
62	970	FRC0720	F	2019	Islands	Lifou		Wound	Lower limb	C. diphtheriae	Negative	NR	416	82 = SL416	108
67	972	FRC0722	M	2019	South	Nouméa		Abscess	Lower limb	C. diphtheriae	Negative	NR	416	82 = SL416	108
72	1000	FRC0750	M	2019	Islands	Lifou		Abscess	Upper limb	C. diphtheriae	Negative	NR	416	82 = SL416	108
75	1002	FRC0752	F	2019	Islands	Lifou		Wound	Body trunk	C. diphtheriae	Negative	NR	416	82 = SL416	108
76	1003	FRC0753	F	2019	Islands	Lifou		Wound	Lower limb	C. diphtheriae	Negative	NR	416	82 = SL416	108
78	1005	FRC0755	F	2019	Islands	Lifou		Urine	Urine	C. diphtheriae	Negative	NR	416	82 = SL416	108
79	1006	FRC0756	M	2019	Islands	Lifou		Wound	Upper limb	C. diphtheriae	Negative	NR	416	82 = SL416	108
80	1007	FRC0757	M	2019	South	Nouméa		Abscess	Upper limb	C. diphtheriae	Negative	NR	416	82 = SL416	108
85	1010	FRC0761	F	2019	South	Nouméa		Wound	Lower limb	C. diphtheriae	Negative	NR	416	82 = SL416	108
NR: not relevant; ND: not documented
