## Supplementary material for "Genomic epidemiology of *Corynebacterium diphtheriae* in New Caledonia": Table S1

### Sheet: Sheet1
Table S1. Extended characteristics of the isolates.
Study ID	ID in BIGSdb	Isolate ID	Sex	Year	Province	Administrative district	Investigation group	Sample	Body location	Species	tox gene PCR	Elek	ST (MLST)	Sublineage (internal ID = SL alias)	Genomic cluster	cgST (cgMLST)	Biovar	Presence of Staphylococcus aureus	Presence of Streptococcus pyogenes	Other bacteria present:	Penicillin G 1	Penicillin G 10	Penicillin G E-Test	Ampicillin E-test	Ciprofloxacine	Clindamycin	Rifampicin	Cotrimoxazole	Tetracycline	Erythromycin	Azithromycin	Vancomycin	spuA	narG	tox in genome	TETRACYCLINE Resistance genes	BETA-LACTAM resistance genes
68	973	FRC0723	M	2019	North	Canala		Wound	Lower limb	C. belfantii	Negative	NR	42	119 = SL226	500	804	Belfanti	Yes	Yes	P. mirabilis	20 (R)	31 (S)	0.19 (R)	0.125 (S)	33 (S)	24 (S)	42 (S)	36 (S)	40 (S)	39 (S)	31 (S)	20 (S)	-	-	-	-	-
86	1011	FRC0762	F	2019	NR	Vanuatu (not New Caledonia)	2	Throat	Throat	C. diphtheriae	Negative	NR	595	172 = SL595	514	836	Mitis	No	No		21 (R)	30 (S)	0.25 (R)	0.19 (S)	30 (S)	27 (S)	37 (S)	31 (S)	35 (S)	34 (S)	28 (S)	20 (S)	-	narG*	-	-	-
27	497	FRC0485	F	2017	South	Mont Dore (travel from Vanuatu)		Wound	Lower limb	C. diphtheriae	Positive	Positive	380	192 = SL380	321	468	Gravis	No	Yes		21 (R)	34 (S)	0.19 (R)	0. 25 (S)	33 (S)	23 (S)	38 (S)	35 (S)	40 (S)	40 (S)	33 (S)	20 (S)	-	narG*	tox_diphtheriae	-	-
29	500	FRC0493	M	2017	Islands	Lifou	1	Wound	Lower limb	C. diphtheriae	Negative	NR	533	193 = SL533	322	470	Gravis	Yes	No		21 (R)	35 (S)	0.25 (R)	0. 25 (S)	32 (S)	25 (S)	37 (S)	33 (S)	39 (S)	40 (S)	35 (S)	20 (S)	-	narG*	-	-	-
48	868	FRC0599	F	2018	Islands	Maré		Wound	Lower limb	C. diphtheriae	Negative	NR	533	193 = SL533	322	720	Gravis	Yes	No	Streptococcus anginosus	24 (R)	31 (S)	0.125 (S)	0.125 (S)	28 (S)	25 (S)	36 (S)	34 (S)	37 (S)	ND	31 (S)	19 (S)	-	narG*	-	-	-
70	975	FRC0725	F	2019	Islands	Lifou		Wound	Lower limb	C. diphtheriae	Negative	NR	533	193 = SL533	322	806	Mitis	Yes	Yes		23 (R)	30 (S)	0.19 (R)	0.19 (S)	32 (S)	23 (S)	38 (S)	32 (S)	35 (S)	36 (S)	30 (S)	20 (S)	-	narG*	-	-	-
73	1001	FRC0751	M	2019	South	Dumbéa		Wound	Lower limb	C. diphtheriae	Negative	NR	533	193 = SL533	322	828	Mitis	Yes	Yes	Arcanobacterium haemolyticum	27 (R)	32 (S)	0.125 (S)	0.125 (S)	33 (S)	24 (S)	38 (S)	34 (S)	38 (S)	36 (S)	28 (S)	20 (S)	-	narG*	-	-	-
30	503	FRC0497	M	2017	Islands	Ouvéa		Wound	Lower limb	C. diphtheriae	Negative	NR	522	195 = SL522	324	473	Mitis	No	Yes	Providencia rettgeri and Pseudomonas aeruginosa	21 (R)	30 (S)	0.19 (R)	0. 25 (S)	30 (S)	22 (S)	33 (S)	32 (S)	33 (S)	38 (S)	30 (S)	19 (S)	-	narG*	-	-	-
60	962	FRC0713	M	2019	South	Dumbéa (travel from Vanuatu)	2	Wound	Upper limb	C. diphtheriae	Positive	Positive	120	227 = SL120	499	794	Gravis	Yes	Yes		21 (R)	32 (S)	0.19 (R)	0.19 (S)	30 (S)	22 (S)	35 (S)	33 (S)	33 (S)	31 (S)	25 (S)	19 (S)	spuA*	narG*	tox_diphtheriae*	-	-
61	963	FRC0714	M	2019	South	Dumbéa (travel from Vanuatu)	2	Wound	Upper limb	C. diphtheriae	Positive	Positive	120	227 = SL120	499	795	Gravis	Yes	Yes		19 (R)	31 (S)	0.19 (R)	0.19 (S)	30 (S)	22 (S)	34 (S)	33 (S)	35 (S)	31 (S)	28 (S)	18 (S)	spuA*	narG*	tox_diphtheriae*	-	-
63	964	FRC0715	M	2019	South	Dumbéa (travel from Vanuatu)	2	Wound	Upper limb	C. diphtheriae	Positive	Positive	120	227 = SL120	499	796	Gravis	Yes	No		20 (R)	32 (S)	0.19 (R)	0.19 (S)	31 (S)	22 (S)	35 (S)	32 (S)	33 (S)	33 (S)	29 (S)	18 (S)	spuA*	narG*	tox_diphtheriae*	-	-
64	965	FRC0716	F	2019	South	Dumbéa	2	Throat	Throat	C. diphtheriae	Positive	Positive	120	227 = SL120	499	797	Gravis	No	No		21 (R)	32 (S)	0.19 (R)	0.19 (S)	32 (S)	22 (S)	35 (S)	33 (S)	33 (S)	35 (S)	29 (S)	19 (S)	spuA*	narG*	tox_diphtheriae*	-	-
66	967	FRC0717	M	2019	South	Dumbéa	2	Wound	Lower limb	C. diphtheriae	Positive	Positive	120	227 = SL120	499	798	Gravis	Yes	Yes		19 (R)	32 (S)	0.19 (R)	0.19 (S)	30 (S)	22 (S)	34 (S)	32 (S)	32 (S)	33 (S)	27 (S)	17 (S)	spuA*	narG*	tox_diphtheriae*	-	-
57	998	FRC0748	M	2018	South	Paita		Implantable chamber	Upper limb	C. diphtheriae	Negative	NR	687	42 = SL687	510	825	Belfanti	Yes	No		20 (R)	28 (I)	0.25 (R)	0.38 (S)	29 (S)	24 (S)	35 (S)	26 (S)	37 (S)	33 (S)	28 (S)	19 (S)	-	narG*	-	-	-
53	994	FRC0745	M	2018	South	Paita		Abscess	Lower limb	C. diphtheriae	Negative	NR	240	43 = SL228	232	822	Gravis	Yes	No	Streptococcus dysgalactiae	22 (R)	27 (I)	0.125 (S)	0.19 (S)	25 (S)	24 (S)	34 (S)	33 (S)	34 (S)	34 (S)	29 (S)	18 (S)	spuA*	narG*	-	-	-
17	434	FRC0322	M	2015	North	Poindimié		Abscess	Lower limb	C. diphtheriae	Negative	NR	228	43 = SL228	278	414	Gravis	No	Yes	E. coli	20 (R)	32 (S)	0.19 (R)	0.125 (S)	29 (S)	23 (S)	36 (S)	33 (S)	33 (S)	34 (S)	28 (S)	19 (S)	spuA?-34%	narG*	-	-	-
20	442	FRC0356	M	2015	South	Nouméa		Wound	Body trunk	C. diphtheriae	Negative	NR	228	43 = SL228	285	422	Gravis	No	No	Streptococcus dygalactiae and Acinetobacter baumannii	21 (R)	30 (S)	0.19 (R)	0. 25 (S)	30 (S)	20 (S)	34 (S)	32 (S)	32 (S)	34 (S)	28 (S)	18 (S)	spuA?-34%	narG*	-	-	-
24	478	FRC0456	F	2016	South	Yaté		Wound	Lower limb	C. diphtheriae	Negative	NR	228	43 = SL228	307	452	Gravis	No	No	Vibrio alginolyticus and S. dysgalactiae	23 (R)	36 (S)	0.094 (S)	0.125 (S)	30 (S)	26 (S)	34 (S)	34 (S)	34 (S)	36 (S)	33 (S)	19 (S)	spuA?-34%	narG*	-	-	-
25	484	FRC0469	M	2016	Islands	Maré		Wound	Lower limb	C. diphtheriae	Negative	NR	228	43 = SL228	312	458	Gravis	Yes	No	S. dysgalactiae B	23 (R)	36 (S)	0.125 (S)	0.125 (S)	30 (S)	27 (S)	35 (S)	33 (S)	37 (S)	40 (S)	35 (S)	20 (S)	spuA?-44%	narG*	-	-	-
31	515	FRC0513	F	2017	South	Mont Dore		Abscess	Lower limb	C. diphtheriae	Negative	NR	228	43 = SL228	312	485	Gravis	No	No		15 (R)	29 (S)	0.38 (R)	0.5 (S)	29 (S)	24 (S)	35 (S)	32 (S)	35 (S)	35 (S)	31 (S)	19 (S)	spuA?-44%	narG*	-	-	-
41	861	FRC0577	F	2017	South	Nouméa		Wound	Lower limb	C. diphtheriae	Negative	NR	228	43 = SL228	312	714	Gravis	Yes	No		23 (R)	36 (S)	0.19 (R)	0.19 (S)	32 (S)	26 (S)	39 (S)	33 (S)	39 (S)	40 (S)	35 (S)	21 (S)	spuA?-44%	narG*	-	-	-
46	1426	FRC0597	F	2018	North	Hienghene		Abscess	Lower limb	C. diphtheriae	Negative	NR	228	43 = SL228	312	722	Gravis	No	No	Streptococcus agalactiae and Proteus vulgaris	23 (R)	30 (S)	0.19 (R)	0.38 (S)	26 (S)	22 (S)	35 (S)	34 (S)	34 (S)	35 (S)	32 (S)	19 (S)	spuA?-44%	narG*	-	-	-
47	1427	FRC0598	F	2018	South	Mont Dore		Abscess	Lower limb	C. diphtheriae	Negative	NR	228	43 = SL228	312	1219	Gravis	No	No	Streptococcus agalactiae, E.coli, P. aeruginosa	24 (R)	30 (S)	0.125 (S)	0.19 (S)	28 (S)	24 (S)	36 (S)	35 (S)	36 (S)	38 (S)	30 (S)	19 (S)	spuA?-44%	narG*	-	-	-
50	1428	FRC0601	F	2018	South	Paita		Wound	Upper limb	C. diphtheriae	Negative	NR	228	43 = SL228	312	1220	Gravis	Yes	Yes		23 (R)	37 (S)	0.25 (R)	0.125 (S)	33 (S)	28 (S)	39 (S)	36 (S)	36 (S)	39 (S)	33 (S)	21 (S)	spuA?-44%	narG*	-	-	-
51	870	FRC0602	F	2018	South	Paita		Wound	Face	C. diphtheriae	Negative	NR	228	43 = SL228	312	722	Gravis	Yes	Yes		22 (R)	27 (I)	0.19 (R)	0. 25 (S)	28 (S)	23 (S)	36 (S)	34 (S)	34 (S)	30 (S)	28 (S)	19 (S)	spuA?-44%	narG*	-	-	-
65	971	FRC0721	M	2019	South	Mont Dore		Abscess	Lower limb	C. diphtheriae	Negative	NR	228	43 = SL228	312	802	Gravis	No	Yes		20 (R)	32 (S)	0.19 (R)	0.19 (S)	30 (S)	23 (S)	35 (S)	31 (S)	31 (S)	33 (S)	29 (S)	20 (S)	spuA?-44%	narG*	-	-	-
74	968	FRC0718	M	2019	South	Nouméa		Abscess	Upper limb	C. diphtheriae	Negative	NR	228	43 = SL228	312	799	Gravis	Yes	Yes		23 (R)	30 (S)	0.19 (R)	0. 25 (S)	29 (S)	24 (S)	35 (S)	29 (S)	32 (S)	38 (S)	ND	19 (S)	spuA?-44%	narG*	-	-	-
36	527	FRC0533	M	2017	South	Nouméa		Wound	Upper limb	C. diphtheriae	Negative	NR	228	43 = SL228	342	497	Gravis	Yes	Yes		23 (R)	32 (S)	0.19 (R)	0. 25 (S)	28 (S)	24 (S)	34 (S)	34 (S)	34 (S)	36 (S)	29 (S)	19 (S)	spuA?-34%	narG*	-	-	-
40	1453	FRC0562	F	2017	North	Koné		Blood	Blood	C. diphtheriae	Negative	NR	228	43 = SL228	511	1245	Gravis	No	No		22 (R)	30 (S)	0.125 (S)	0.19 (S)	27 (S)	23 (S)	34 (S)	34 (S)	34 (S)	35 (S)	30 (S)	19 (S)	spuA?-34%	narG*	-	-	-
52	1429	FRC0603	F	2018	South	Nouméa		Wound	Body trunk	C. diphtheriae	Negative	NR	228	43 = SL228	511	1221	Gravis	No	No		26 (R)	31 (S)	0.094 (S)	0.094 (S)	32 (S)	24 (S)	38 (S)	32 (S)	38 (S)	37 (S)	29 (S)	18 (S)	spuA?-34%	narG*	-	-	-
58	999	FRC0749	F	2018	South	Nouméa		Wound	Lower limb	C. diphtheriae	Negative	NR	228	43 = SL228	511	826	Gravis	No	Yes		22 (R)	30 (S)	0.19 (R)	0.19 (S)	30 (S)	23 (S)	36 (S)	32 (S)	36 (S)	35 (S)	26 (S)	19 (S)	spuA?-34%	narG*	-	-	-
82	1008	FRC0759	M	2019	North	Kaala Gomen		Abscess	Upper limb	C. diphtheriae	Negative	NR	228	43 = SL228	511	826	Gravis	No	Yes	Streptococcus agalactiae	21 (R)	31 (S)	0.19 (R)	0.125 (S)	33 (S)	21 (S)	38 (S)	34 (S)	37 (S)	37 (S)	31 (S)	19 (S)	spuA?-34%	narG*	-	-	-
77	1004	FRC0754	M	2019	Islands	Lifou		Wound	Lower limb	C. diphtheriae	Negative	NR	228	43 = SL228	512	831	Gravis	Yes	Yes		23 (R)	32 (S)	0.125 (S)	0.125 (S)	32 (S)	24 (S)	37 (S)	35 (S)	37 (S)	36 (S)	28 (S)	20 (S)	spuA?-34%	narG*	-	-	-
84	1009	FRC0760	M	2019	Islands	Maré		Wound	body trunk	C. diphtheriae	Negative	NR	228	43 = SL228	513	835	Gravis	Yes	No		23 (R)	31 (S)	0.19 (R)	0.125 (S)	35 (S)	24 (S)	38 (S)	35 (S)	37 (S)	36 (S)	30 (S)	20 (S)	spuA?-34%	narG*	-	-	-
39	1454	FRC0563	F	2017	South	Saraméa		Abscess	Upper limb	C. diphtheriae	Negative	NR	228	43 = SL228	702	1246	Gravis	Yes	No		24 (R)	30 (S)	0.19 (R)	0.19 (S)	33 (S)	22 (S)	33 (S)	32 (S)	33 (S)	33 (S)	29 (S)	19 (S)	spuA?-34%	narG*	-	-	-
38	536	FRC0547	M	2017	South	Nouméa		Wound	Lower limb	C. diphtheriae	Negative	NR	524	45 = SL524	57	505	Mitis	Yes	Yes	polymorphic flora	23 (R)	34 (S)	0.19 (R)	0. 25 (S)	30 (S)	28 (S)	39 (S)	25 (S)	41 (S)	39 (S)	35 (S)	21 (S)	-	narG*	-	-	-
45	865	FRC0581	M	2018	Islands	Lifou		Abscess	Face	C. diphtheriae	Negative	NR	524	45 = SL524	57	718	Mitis	Yes	Yes		21 (R)	29 (S)	0.19 (R)	0. 25 (S)	27 (S)	24 (S)	35 (S)	19 (S)	37 (S)	31 (S)	28 (S)	19 (S)	-	narG*	-	-	-
44	863	FRC0579	F	2018	Islands	Lifou		Wound	Lower limb	C. diphtheriae	Negative	NR	605	48 = SL605	61	716	Mitis	ND	ND		20 (R)	27 (I)	0.25 (R)	0.38 (S)	29 (S)	22 (S)	35 (S)	32 (S)	35 (S)	34 (S)	28 (S)	18 (S)	-	narG*	-	-	-
43	862	FRC0578	M	2018	North	Ponerihouen		Abscess	Lower limb	C. diphtheriae	Negative	NR	232	50 = SL232	122	715	Mitis	No	Yes		23 (R)	29 (S)	0.125 (S)	0.19 (S)	29 (S)	23 (S)	34 (S)	32 (S)	38 (S)	32 (S)	28 (S)	19 (S)	-	narG*	-	-	-
69	974	FRC0724	M	2019	Islands	Lifou		Wound	Lower limb	C. diphtheriae	Negative	NR	232	50 = SL232	122	805	Mitis	Yes	No	S. dysgalactiae spp dysgalactiae	20 (R)	30 (S)	0.125 (S)	0.125 (S)	28 (S)	24 (S)	36 (S)	32 (S)	36 (S)	36 (S)	28 (S)	20 (S)	-	narG*	-	-	-
81	1075	FRC0758	M	2019	Islands	Ouvéa		Abscess	Lower limb	C. diphtheriae	Negative	NR	232	50 = SL232	122	938	Gravis	Yes	No		20 (R)	30 (S)	0.38 (R)	0. 25 (S)	31 (S)	24 (S)	36 (S)	31 (S)	18 (R)	32 (S)	27 (S)	20 (S)	-	narG*	-	-	-
37	528	FRC0534	M	2017	South	Nouméa		Abscess	Lower limb	C. diphtheriae	Negative	NR	86	56 = SL86	75	498	Mitis	Yes	No	Proteus mirabilis, Staphylococcus simulans, Staphylococcus pettenkoferi, Staphylococcus aureus, and Corynebacterium stiratum.	16 (R)	27 (I)	0.38 (R)	0.125 (S)	29 (S)	24 (S)	33 (S)	32 (S)	32 (S)	36 (S)	29 (S)	19 (S)	-	narG*	-	-	pbp2m
22	140	FRC0411	F	2016	Islands	Lifou		Wound	Body trunk	C. diphtheriae	Negative	NR	416	82 = SL416	108	130	Gravis	No	Yes		19 (R)	30 (S)	0.25 (R)	0. 25 (S)	29 (S)	19 (R)	34 (S)	24 (S)	15 (R)	33 (S)	27 (S)	18 (S)	spuA*	narG*	-	tet(O)	-
28	499	FRC0492	F	2017	Islands	Lifou	1	Wound	Lower limb	C. diphtheriae	Negative	NR	416	82 = SL416	108	469	Gravis	Yes	Yes		20 (R)	34 (S)	0.125 (S)	0. 25 (S)	31 (S)	24 (S)	37 (S)	31 (S)	22 (R)	38 (S)	33 (S)	20 (S)	spuA*	narG*	-	tet(O)	-
35	523	FRC0524	F	2017	Islands	Lifou		Wound	Lower limb	C. diphtheriae	Negative	NR	416	82 = SL416	108	493	Gravis	Yes	No		21 (R)	30 (S)	0.25 (R)	0,38 (S)	30 (S)	24 (S)	33 (S)	30 (S)	22 (R)	34 (S)	30 (S)	19 (S)	spuA*	narG*	-	tet(O)	-
42	864	FRC0580	F	2018	South	Nouméa		Wound	Lower limb	C. diphtheriae	Negative	NR	416	82 = SL416	108	717	Gravis	Yes	Yes		22 (R)	33 (S)	0.19 (R)	0.19 (S)	30 (S)	25 (S)	37 (S)	33 (S)	23 (R)	38 (S)	31 (S)	20 (S)	spuA*	narG*	-	tet(O)	-
49	869	FRC0600	F	2018	South	Nouméa		Blood	Blood	C. diphtheriae	Negative	NR	416	82 = SL416	108	721	Gravis	No	No		21 (R)	29 (S)	0.25 (R)	0. 25 (S)	28 (S)	21 (S)	35 (S)	27 (S)	17 (R)	30 (S)	27 (S)	18 (S)	spuA*	narG*	-	tet(O)	-
54	996	FRC0746	M	2018	South	Dumbéa		Wound	Lower limb	C. diphtheriae	Negative	NR	416	82 = SL416	108	823	Gravis	Yes	Yes		21 (R)	34 (S)	0.19 (R)	0.19 (S)	32 (S)	24 (S)	37 (S)	33 (S)	22 (R)	39 (S)	31 (S)	20 (S)	spuA*	narG*	-	tet(O)	-
59	969	FRC0719	F	2019	South	Nouméa		Blood	Blood	C. diphtheriae	Negative	NR	416	82 = SL416	108	800	Gravis	No	No		22 (R)	31 (S)	0.19 (R)	0.19 (S)	34 (S)	23 (S)	37 (S)	30 (S)	19 (R)	34 (S)	29 (S)	19 (S)	spuA*	narG*	-	tet(O)	-
62	970	FRC0720	F	2019	Islands	Lifou		Wound	Lower limb	C. diphtheriae	Negative	NR	416	82 = SL416	108	801	Gravis	Yes	Yes	Streptococcus dysgalactiae	20 (R)	30 (S)	0.25 (R)	0.19 (S)	31 (S)	23 (S)	36 (S)	30 (S)	18 (R)	33 (S)	29 (S)	20 (S)	spuA*	narG*	-	tet(O)	-
67	972	FRC0722	M	2019	South	Nouméa		Abscess	Lower limb	C. diphtheriae	Negative	NR	416	82 = SL416	108	803	Gravis	No	Yes		20 (R)	29 (S)	0.25 (R)	0.19 (S)	26 (S)	22 (S)	30 (S)	24 (S)	17 (R)	31 (S)	25 (S)	18 (S)	spuA*	narG*	-	tet(O)	-
72	1000	FRC0750	M	2019	Islands	Lifou		Abscess	Upper limb	C. diphtheriae	Negative	NR	416	82 = SL416	108	827	Gravis	Yes	Yes		21 (R)	30 (S)	0.25 (R)	0. 25 (S)	28 (S)	23 (S)	36 (S)	30 (S)	19 (R)	35 (S)	30 (S)	20 (S)	spuA*	narG*	-	tet(O)	-
75	1002	FRC0752	F	2019	Islands	Lifou		Wound	Body trunk	C. diphtheriae	Negative	NR	416	82 = SL416	108	829	Gravis	Yes	No		22 (R)	30 (S)	0.25 (R)	0.19 (S)	30 (S)	24 (S)	35 (S)	30 (S)	18 (R)	34 (S)	27 (S)	19 (S)	spuA*	narG*	-	tet(O)	-
76	1003	FRC0753	F	2019	Islands	Lifou		Wound	Lower limb	C. diphtheriae	Negative	NR	416	82 = SL416	108	830	Gravis	ND	ND		22 (R)	31 (S)	0.25 (R)	0. 25 (S)	25 (S)	23 (S)	37 (S)	29 (S)	20 (R)	35 (S)	29 (S)	19 (S)	spuA*	narG*	-	tet(O)	-
78	1005	FRC0755	F	2019	Islands	Lifou		Urine	Urine	C. diphtheriae	Negative	NR	416	82 = SL416	108	832	Gravis	No	No		21 (R)	31 (S)	0.25 (R)	0. 25 (S)	31 (S)	23 (S)	36 (S)	30 (S)	20 (R)	36 (S)	27 (S)	19 (S)	spuA*	narG*	-	tet(O)	-
79	1006	FRC0756	M	2019	Islands	Lifou		Wound	Upper limb	C. diphtheriae	Negative	NR	416	82 = SL416	108	833	Gravis	Yes	Yes		21 (R)	29 (S)	0.38 (R)	0. 25 (S)	28 (S)	24 (S)	36 (S)	32 (S)	18 (R)	35 (S)	28 (S)	20 (S)	spuA*	narG*	-	tet(O)	-
80	1007	FRC0757	M	2019	South	Nouméa		Abscess	Upper limb	C. diphtheriae	Negative	NR	416	82 = SL416	108	834	Gravis	No	No		22 (R)	29 (S)	0.38 (R)	0. 25 (S)	27 (S)	22 (S)	36 (S)	30 (S)	18 (R)	35 (S)	29 (S)	19 (S)	spuA*	narG*	-	tet(O)	-
85	1010	FRC0761	F	2019	South	Nouméa		Wound	Lower limb	C. diphtheriae	Negative	NR	416	82 = SL416	108	830	Gravis	Yes	Yes		19 (R)	29 (S)	0.38 (R)	0. 25 (S)	25 (S)	24 (S)	36 (S)	31 (S)	18 (R)	32 (S)	29 (S)	19 (S)	spuA*	narG*	-	tet(O)	-
NR: not relevant; ND: not documented
*: more than 90% identity and 100% coverage with the reference sequence
?-xx%: truncated at xx%.
