## Supplementary material for "Genomic epidemiology of *Corynebacterium diphtheriae* in New Caledonia": Table S2

### Sheet: Feuil1
Supplementary Table 2. Antibiotics susceptibility testing conditions
Conditions			Diameter		MIC (E-test)
Suspension	Disk dosage	Antimicrobial agent	S ≥	R<	S	R
0.5 McF	E-test	Ampicillin			≤2	>8
	E-test	Penicillin G			≤0.125	>0.125
	1 UI	Penicillin G	29	29
	5 µg	Vancomycin	17	17
	5 µg	Ciprofloxacin	25	25
	2 µg	Clindamycin	20	20
	1.25 µg - 23.75 µg	Cotrimoxazole	19	16
	30 µg	Tetracycline	24	24
	5 µg	Rifampicin	30	25
0.5 McF/10th dilution	15 µg	Erythromycin	22	17
	15 µg	Azithromycin	22	17
	10 UI	Penicillin G	29	18
