## Supplementary material for "Genomic epidemiology of *Corynebacterium diphtheriae* in New Caledonia": Table S3

### Sheet: Export
Table S3. Origins and characteristics of C. diphtheriae isolates that belong to sublineages sampled in New Caledonia
id	isolate	Other isolate name	cgST (cgMLST)	ST (MLST)	Genomic_cluster	Sublineage alias #	Sublineage (internal to BIGSdb)	species	biovar	tox_gene_PCR	tox_production_Elek	isolation_year	city	country	continent	state_or_locality	travel_history	source	infection_or_disease	accession_number
71	SRR6816561	CD46	65	687	52	SL687	42	C. diphtheriae	Mitis			2016		Australia	Oceania		Not documented	Cutaneous		PRJNA436425
73	SRR6816563	CD44	67	240	54	SL228	43	C. diphtheriae	Gravis			2016		Australia	Oceania		Not documented	Cutaneous (wound unknown site)		PRJNA436425
76	SRR6816567	CD31	70	744	57	SL744	45	C. diphtheriae	Mitis			2015		Australia	Oceania		Not documented	Cutaneous (unknown site)		PRJNA436425
80	SRR6816573	CD6	74	605	61	SL605	48	C. diphtheriae	Mitis			2012		Australia	Oceania		Not documented	Cutaneous (leg)		PRJNA436425
83	SRR6816576	CD9	77	745	64	SL18	50	C. diphtheriae	Mitis			2012		Australia	Oceania		Not documented	Cutaneous (unknown site)		PRJNA436425
84	SRR6816577	CD10	78	240	65	SL228	43	C. diphtheriae	Gravis			2013		Australia	Oceania		Not documented	Cutaneous (leg)		PRJNA436425
86	SRR6816580	CD16	80	605	61	SL605	48	C. diphtheriae	Mitis			2014		Australia	Oceania		Not documented	Cutaneous (unknown site)		PRJNA436425
88	SRR6816581	CD17	82	605	61	SL605	48	C. diphtheriae	Mitis			2014		Australia	Oceania		Not documented	Cutaneous (unknown site)		PRJNA436425
434	FRC0322		414	228	278	SL228	43	C. diphtheriae	Gravis	Negative		2015	Noumea	New Caledonia	Oceania	New Caledonia	Not documented	Cutaneous	Abscess	ERS4330911
369	FRC0084		350	228	224	SL228	43	C. diphtheriae	Gravis	Negative	Negative	2011	Saint Gaudens	France	Europe	Mainland France	Not documented	Respiratory	Not documented	ERS4330857
377	FRC0104		358	240	232	SL228	43	C. diphtheriae	Gravis	Negative		2012	Mata Utu	French Polynesia	Oceania	Wallis and Futuna	Not documented	Cutaneous	Not documented	ERS4330865
423	FRC0290		403	86	75	SL10007	56	C. diphtheriae	Mitis	Negative		2015	Noumea	New Caledonia	Oceania	New Caledonia	Not documented	Cutaneous	Not documented	ERS4330901
442	FRC0356		422	228	285	SL228	43	C. diphtheriae	Gravis	Negative		2015	Noumea	New Caledonia	Oceania	New Caledonia	Not documented	Cutaneous	Wound	ERS4330918
438	FRC0332		418	228	282	SL228	43	C. diphtheriae	Gravis	Negative		2015	Noumea	New Caledonia	Oceania	New Caledonia	Not documented	Cutaneous	Not documented	ERS4330914
439	FRC0337		419	595	283	SL595#	172	C. diphtheriae	Gravis	Negative		2015	Le Mans	France	Europe	Mainland France	Not documented	Cutaneous	Not documented	ERS4330915
140	FRC0411		130	416	108	SL416#	82	C. diphtheriae	Gravis	Negative		2016	Noumea	New Caledonia	Oceania	New Caledonia	None	Cutaneous	Wound	ERS4330931
474	FRC0449		449	228	282	SL228	43	C. diphtheriae	Gravis	Negative		2016	Noumea	New Caledonia	Oceania	New Caledonia	Not documented	Cutaneous	Not documented	ERS4330948
478	FRC0456		452	228	307	SL228	43	C. diphtheriae	Gravis	Negative		2016	Noumea	New Caledonia	Oceania	New Caledonia	Not documented	Cutaneous	Wound	ERS4330949
484	FRC0469		458	228	312	SL228	43	C. diphtheriae	Gravis	Negative		2016	Noumea	New Caledonia	Oceania	New Caledonia	Not documented	Cutaneous	Wound	ERS4330954
497	FRC0485		468	380	321	SL380#	192	C. diphtheriae	Gravis	Positive	Positive	2017	Noumea	New Caledonia	Oceania	New Caledonia	Travel from Vanuatu	Cutaneous	Wound	ERS4330965
499	FRC0492		469	416	108	SL416#	82	C. diphtheriae	Gravis	Negative		2017	Noumea	New Caledonia	Oceania	New Caledonia	Not documented	Cutaneous	Wound	ERS4330967
500	FRC0493		470	533	322	SL533#	193	C. diphtheriae	Gravis	Negative		2017	Noumea	New Caledonia	Oceania	New Caledonia	Not documented	Cutaneous	Wound	ERS4330968
503	FRC0497		473	522	324	SL522#	195	C. diphtheriae	Mitis	Negative		2017	Noumea	New Caledonia	Oceania	New Caledonia	Not documented	Cutaneous	Wound	ERS4330969
515	FRC0513		485	228	312	SL228	43	C. diphtheriae	Gravis	Negative		2017	Noumea	New Caledonia	Oceania	New Caledonia	Not documented	Cutaneous	Abscess	ERS4330974
516	FRC0514		486	228	312	SL228	43	C. diphtheriae	Gravis	Negative		2017	Noumea	New Caledonia	Oceania	New Caledonia	Not documented	Cutaneous	Not documented	ERS4330975
517	FRC0515		487	524	57	SL744	45	C. diphtheriae	Mitis	Negative		2017	Noumea	New Caledonia	Oceania	New Caledonia	Not documented	Cutaneous	Not documented	ERS4330976
523	FRC0524		493	416	108	SL416#	82	C. diphtheriae	Gravis	Negative		2017	Noumea	New Caledonia	Oceania	New Caledonia	Not documented	Cutaneous	Wound	ERS4330979
527	FRC0533		497	228	342	SL228	43	C. diphtheriae	Gravis	Negative		2017	Noumea	New Caledonia	Oceania	New Caledonia	Not documented	Cutaneous	Wound	ERS4330981
528	FRC0534		498	86	75	SL10007	56	C. diphtheriae	Mitis	Negative		2017	Noumea	New Caledonia	Oceania	New Caledonia	Not documented	Cutaneous	Abscess	ERS4330982
536	FRC0547		505	524	57	SL744	45	C. diphtheriae	Mitis	Negative		2017	Noumea	New Caledonia	Oceania	New Caledonia	Not documented	Cutaneous	Wound	ERS4330989
585	CIP107565		552	145	383	SL228	43	C. diphtheriae	Gravis	Negative		1966	Suceava	Romania	Europe		Not documented			ERS4330824
590	CIP107570		556	127	387	SL120#	227	C. diphtheriae	Gravis	Positive	Positive	1995	Tamper	Finland	Europe		Not documented			ERS4330828
751	KL0816		629	499	413	SL18	50	C. diphtheriae	Mitis			2016	Bremerhaven	Germany	Europe		Not documented	leg	wound infection	PRJNA416260
1453	FRC0562		1245	228	511	SL228	43	C. diphtheriae	Gravis	Negative		2017	Noumea	New Caledonia	Oceania	New Caledonia	Not documented	Blood	Infectious endocarditis on pacemaker
1454	FRC0563		1246	228	702	SL228	43	C. diphtheriae	Gravis	Negative		2017	Noumea	New Caledonia	Oceania	New Caledonia	Not documented	Cutaneous	Abscess
861	FRC0577		714	228	312	SL228	43	C. diphtheriae	Gravis	Negative		2017	Noumea	New Caledonia	Oceania	New Caledonia	None	Cutaneous	Wound
862	FRC0578		715	232	122	SL18	50	C. diphtheriae	Mitis	Negative		2018	Noumea	New Caledonia	Oceania	New Caledonia	None	Cutaneous	Abscess
863	FRC0579		716	605	61	SL605	48	C. diphtheriae	Mitis	Negative		2018	Noumea	New Caledonia	Oceania	New Caledonia	None	Cutaneous	Wound
864	FRC0580		717	416	108	SL416#	82	C. diphtheriae	Gravis	Negative		2018	Noumea	New Caledonia	Oceania	New Caledonia	None	Cutaneous	Wound
865	FRC0581		718	524	57	SL744	45	C. diphtheriae	Mitis	Negative		2018	Noumea	New Caledonia	Oceania	New Caledonia	None	Cutaneous	Abscess
1426	FRC0597		722	228	312	SL228	43	C. diphtheriae	Gravis	Negative		2018	Noumea	New Caledonia	Oceania	New Caledonia	Not documented	Cutaneous	Abscess
927	SRR6816604	CD30	771	687	485	SL687	42	C. diphtheriae	Mitis			2015		Australia	Oceania		Not documented	Cutaneous (unknown site)		PRJNA436425
928	SRR6816605	CD29	772	120	486	SL120#	227	C. diphtheriae	Gravis			2015		Australia	Oceania		Not documented	Cutaneous (foot)		PRJNA436425
933	SRR6816571	CD4	777	86	75	SL10007	56	C. diphtheriae	Mitis			2008		Australia	Oceania		Not documented	Cutaneous (leg)		PRJNA436425
1427	FRC0598		1219	228	312	SL228	43	C. diphtheriae	Gravis	Negative		2018	Noumea	New Caledonia	Oceania	New Caledonia	Not documented	Cutaneous	Abscess
868	FRC0599		720	533	322	SL533#	193	C. diphtheriae	Gravis	Negative		2018	Noumea	New Caledonia	Oceania	New Caledonia	None	Cutaneous	Wound
869	FRC0600		721	416	108	SL416#	82	C. diphtheriae	Gravis	Negative		2018	Noumea	New Caledonia	Oceania	New Caledonia	None	Blood	Blood
1428	FRC0601		1220	228	312	SL228	43	C. diphtheriae	Gravis	Negative		2018	Noumea	New Caledonia	Oceania	New Caledonia	Not documented	Cutaneous	Wound
870	FRC0602		722	228	312	SL228	43	C. diphtheriae	Gravis	Negative		2018	Noumea	New Caledonia	Oceania	New Caledonia	None	Cutaneous	Wound
1429	FRC0603		1221	228	511	SL228	43	C. diphtheriae	Gravis	Negative		2018	Noumea	New Caledonia	Oceania	New Caledonia	Not documented	Cutaneous	Wound
962	FRC0713		794	120	499	SL120#	227	C. diphtheriae	Gravis	Positive	Positive	2019	Noumea	New Caledonia	Oceania	New Caledonia	Travel from Vanuatu	Cutaneous	Wound
963	FRC0714		795	120	499	SL120#	227	C. diphtheriae	Gravis	Positive	Positive	2019	Noumea	New Caledonia	Oceania	New Caledonia	Travel from Vanuatu	Cutaneous	Wound
964	FRC0715		796	120	499	SL120#	227	C. diphtheriae	Gravis	Positive	Positive	2019	Noumea	New Caledonia	Oceania	New Caledonia	Travel from Vanuatu	Cutaneous	Wound
965	FRC0716		797	120	499	SL120#	227	C. diphtheriae	Gravis	Positive	Positive	2019	Noumea	New Caledonia	Oceania	New Caledonia	Not documented	Throat	Throat
967	FRC0717		798	120	499	SL120#	227	C. diphtheriae	Gravis	Positive	Positive	2019	Noumea	New Caledonia	Oceania	New Caledonia	Not documented	Cutaneous	Wound
968	FRC0718		799	228	312	SL228	43	C. diphtheriae	Gravis	Negative		2019	Noumea	New Caledonia	Oceania	New Caledonia	Not documented	Cutaneous	Abscess
969	FRC0719		800	416	108	SL416#	82	C. diphtheriae	Gravis	Negative		2019	Noumea	New Caledonia	Oceania	New Caledonia	Not documented	Blood	Blood
970	FRC0720		801	416	108	SL416#	82	C. diphtheriae	Gravis	Negative		2019	Noumea	New Caledonia	Oceania	New Caledonia	Not documented	Cutaneous	Wound
971	FRC0721		802	228	312	SL228	43	C. diphtheriae	Gravis	Negative		2019	Noumea	New Caledonia	Oceania	New Caledonia	Not documented	Cutaneous	Abscess
972	FRC0722		803	416	108	SL416#	82	C. diphtheriae	Gravis	Negative		2019	Noumea	New Caledonia	Oceania	New Caledonia	Not documented	Cutaneous	Abscess
973	FRC0723		804	42	500	SL226#	119	C. belfantii	Belfanti	Negative		2019	Noumea	New Caledonia	Oceania	New Caledonia	Not documented	Cutaneous	Wound
974	FRC0724		805	232	122	SL18	50	C. diphtheriae	Mitis	Negative		2019	Noumea	New Caledonia	Oceania	New Caledonia	Not documented	Cutaneous	Wound
975	FRC0725		806	533	322	SL533#	193	C. diphtheriae	Mitis	Negative		2019	Noumea	New Caledonia	Oceania	New Caledonia	Not documented	Cutaneous	Wound
994	FRC0745		822	240	232	SL228	43	C. diphtheriae	Gravis	Negative		2019	Noumea	New Caledonia	Oceania	New Caledonia	Not documented	Cutaneous	Abscess
996	FRC0746		823	416	108	SL416#	82	C. diphtheriae	Gravis	Negative		2019	Noumea	New Caledonia	Oceania	New Caledonia	Not documented	Cutaneous	Chronic wound foot
998	FRC0748		825	687	510	SL687	42	C. diphtheriae	Belfanti	Negative		2019	Noumea	New Caledonia	Oceania	New Caledonia	Not documented	Not documented	Central venous catheter
999	FRC0749		826	228	511	SL228	43	C. diphtheriae	Gravis	Negative		2019	Noumea	New Caledonia	Oceania	New Caledonia	Not documented	Cutaneous	Wound
1000	FRC0750		827	416	108	SL416#	82	C. diphtheriae	Gravis	Negative		2019	Noumea	New Caledonia	Oceania	New Caledonia	Not documented	Not documented	Abscess
1001	FRC0751		828	533	322	SL533#	193	C. diphtheriae	Mitis	Negative		2019	Noumea	New Caledonia	Oceania	New Caledonia	Not documented	Cutaneous	Wound
1002	FRC0752		829	416	108	SL416#	82	C. diphtheriae	Gravis	Negative		2019	Noumea	New Caledonia	Oceania	New Caledonia	Not documented	Cutaneous	Wound
1003	FRC0753		830	416	108	SL416#	82	C. diphtheriae	Gravis	Negative		2019	Noumea	New Caledonia	Oceania	New Caledonia	Not documented	Cutaneous	Wound
1004	FRC0754		831	228	512	SL228	43	C. diphtheriae	Gravis	Negative		2019	Noumea	New Caledonia	Oceania	New Caledonia	Not documented	Cutaneous	Abscess
1005	FRC0755		832	416	108	SL416#	82	C. diphtheriae	Gravis	Negative		2019	Noumea	New Caledonia	Oceania	New Caledonia	Not documented	Urines	Urines
1006	FRC0756		833	416	108	SL416#	82	C. diphtheriae	Gravis	Negative		2019	Noumea	New Caledonia	Oceania	New Caledonia	Not documented	Cutaneous	Wound
1007	FRC0757		834	416	108	SL416#	82	C. diphtheriae	Gravis	Negative		2019	Noumea	New Caledonia	Oceania	New Caledonia	Not documented	Cutaneous	Abscess
1075	FRC0758		938	232	122	SL18	50	C. diphtheriae	Gravis	Negative		2019	Noumea	New Caledonia	Oceania	New Caledonia	Not documented	Cutaneous	Abscess
1008	FRC0759		826	228	511	SL228	43	C. diphtheriae	Gravis	Negative		2019	Noumea	New Caledonia	Oceania	New Caledonia	Not documented	Cutaneous	Abscess
1009	FRC0760		835	228	513	SL228	43	C. diphtheriae	Gravis	Negative		2019	Noumea	New Caledonia	Oceania	New Caledonia	Not documented	Cutaneous	Wound
1010	FRC0761		830	416	108	SL416#	82	C. diphtheriae	Gravis	Negative		2019	Noumea	New Caledonia	Oceania	New Caledonia	Not documented	Cutaneous	Wound
1011	FRC0762		836	595	514	SL595#	172	C. diphtheriae	Mitis	Negative		2019		Vanuatu	Oceania		Not documented	Throat	Throat
# alias defined in this study
